# Structure-informed theoretical modeling defines principles governing avidity in bivalent protein interactions

**DOI:** 10.1101/2025.05.13.653723

**Authors:** Reagan Portelance, Anqi Wu, Alekhya Kandoor, Kristen M. Naegle

## Abstract

In signaling cascades, where domain-motif interactions tend to interact with relatively low affinity (allowing for reversibility), signaling proteins often encode multiple domains or motifs. This presents the possibility for avidity where multivalent binding drastically increases the interaction strength and duration. However, given the large combinatorial space, predicting and validating multivalent interactions that interact with avidity is a challenge. Here, we integrate mechanistic modeling, structure-based analysis, and experimental approaches as a framework for defining the conditions under which avidity plays a role. We explore the tandem SH2 domain family of interactions with bisphosphorylated partners as a multivalent archetype, which encompasses key secondary messengers in tyrosine kinase signaling networks. While certain multivalent interactions have been shown to be necessary in immune receptor recruitment of partners, bivalent recruitment of tandem SH2 domains more broadly is poorly understood. Theoretical modeling suggests that maximum avidity occurs with closely spaced tyrosine phosphorylation sites combined with moderate monovalent affinities – exactly around the innate range of SH2 domain affinity – or with phosphorylation sites separated by sufficiently flexible linkers. Surprisingly, despite sequence diversity, structure-based analysis showed relatively conserved three-dimensional spacing between SH2 domains across all tandem SH2 families, which we corroborate experimentally, suggesting evolutionary optimization for avidity interactions. The combination of structure-based analysis of domain spacing with available monovalent experimental data appears, along with iterative experimental refinement of biophysical parameters, can identify high affinity interactions of tandem SH2 domain recruitment to the EGFR C-terminal tail. Using these principles, we extended bivalent predictions into the full phosphoproteome space and structural parameterization of other partners of SH2 domain binding, providing resources and methods for more rapid expansion of bivalent analysis. These approaches lay the groundwork for larger utility in multivalent prediction and testing to help better understand protein interactions that drive cell signaling.
