## Supplemental Data Table 1 for "Structure-informed theoretical modeling defines principles governing avidity in bivalent protein interactions"

### Sheet: Sheet1
Parameters used for different calculations in Portelance et al. Avidity
PTPN11_tan vs. GAB1				PTPN11_N vs. GAB1				PTPN11_N vs. GAB1				PTPN11_tan ZAP70 vs. GAB1				PTPN11-PLCg1 vs. GAB1				RASA1-PTPN11 vs. GAB1				PLCg1_tan vs. EGFR 1016/1138				PLCg1_tan vs. EGFR 1016/1092				PLCg1_tan vs. EGFR 1138/1197
M	2			M	2			M	2			M	2			M	2			M	2			M	2			M	2			M	2
N	2			N	2			N	2			N	2			N	2			N	2			N	2			N	2			N	2
rerun	1			rerun	1			rerun	1			rerun	1			rerun	1			rerun	1			rerun	1			rerun	1			rerun	1
type	1			type	1			type	1			type	1			type	1			type	1			type	1			type	1			type	1
plottype	1			plottype	1			plottype	1			plottype	1			plottype	1			plottype	1			plottype	1			plottype	1			plottype	1
MWligand	11587.07+11764.29			MWligand	11587.1			MWligand	11764.3			MWligand	11587.07+11764.29			MWligand	11587.07+8617.81			MWligand	10594.2 +11764.29			MWligand	10509.74 + 8617.81			MWligand	10509.74 + 8617.81			MWligand	10509.74 + 8617.81
MWreceptor	865.94 + 807.9			MWreceptor	865.94 + 807.9			MWreceptor	865.94 + 807.9			MWreceptor	865.94 + 807.9			MWreceptor	865.94 + 807.9			MWreceptor	865.94 + 807.9			MWreceptor	865.94 + 807.9			MWreceptor	865.94 + 807.9			MWreceptor	865.94 + 807.9
LinkerNLig	5.75			LinkerNLig	5.75			LinkerNLig	5.75			LinkerNLig	13.65			LinkerNLig	5.75			LinkerNLig	5.75			LinkerNLig	6.8			LinkerNLig	6.8			LinkerNLig	6.8
UnitDiameterLig	36			UnitDiameterLig	36			UnitDiameterLig	36			UnitDiameterLig	36			UnitDiameterLig	36			UnitDiameterLig	36			UnitDiameterLig	36			UnitDiameterLig	36			UnitDiameterLig	36
LinkerNRec	25			LinkerNRec	25			LinkerNRec	25			LinkerNRec	25			LinkerNRec	25			LinkerNRec	25			LinkerNRec	115			LinkerNRec	69			LinkerNRec	52
UnitDiameterRec	19			UnitDiameterRec	19			UnitDiameterRec	19			UnitDiameterRec	19			UnitDiameterRec	19			UnitDiameterRec	19			UnitDiameterRec	19			UnitDiameterRec	19			UnitDiameterRec	19
Kon	3484000			Kon	3484000			Kon	1			Kon	3484000			Kon	3484000			Kon	251889			Kon	186709			Kon	64852.9			Kon	319454
Koff	1			Koff	1			Koff	1			Koff	1			Koff	1			Koff	1			Koff	1			Koff	1			Koff	1
Kon2	1			Kon2	1			Kon2	1			Kon2	1			Kon2	1			Kon2	1			Kon2	319454			Kon2	186709			Kon2	425340
Koff2	1			Koff2	1			Koff2	1			Koff2	1			Koff2	1			Koff2	1			Koff2	1			Koff2	1			Koff2	1
Kon3	1			Kon3	1			Kon3	1			Kon3	1			Kon3	1.90701e+06			Kon3	1			Kon3	725057			Kon3	1			Kon3	172278
Koff3	1			Koff3	1			Koff3	1			Koff3	1			Koff3	1			Koff3	1			Koff3	1			Koff3	1			Koff3	1
Kon4	50000			Kon4	1			Kon4	50000			Kon4	50000			Kon4	426712			Kon4	50000			Kon4	172278			Kon4	725057			Kon4	166801
Koff4	1			Koff4	1			Koff4	1			Koff4	1			Koff4	1			Koff4	1			Koff4	1			Koff4	1			Koff4	1
OnTime	30			OnTime	30			OnTime	30			OnTime	30			OnTime	30			OnTime	30			OnTime	30			OnTime	30			OnTime	30
OffTime	30			OffTime	30			OffTime	30			OffTime	30			OffTime	30			OffTime	30			OffTime	30			OffTime	30			OffTime	30
KMTL	1			KMTL	1			KMTL	1			KMTL	1			KMTL	1			KMTL	1			KMTL	1			KMTL	1			KMTL	1
L0	6e-08			L0	4e-07			L0	3e-05			L0	6e-08			L0	6e-08			L0	2.5e-07			L0	2.5e-07			L0	2.5e-07			L0	2.5e-07
baseRU	25			baseRU	25			baseRU	25			baseRU	25			baseRU	25			baseRU	25			baseRU	25			baseRU	25			baseRU	25
In EffCCalculator.m				In EffCCalculator.m				In EffCCalculator.m				In EffCCalculator.m				In EffCCalculator.m				In EffCCalculator.m				In EffCCalculator.m				In EffCCalculator.m				In EffCCalculator.m
LinkerTypeLig	flexible'			LinkerTypeLig	flexible'			LinkerTypeLig	flexible'			LinkerTypeLig	flexible'			LinkerTypeLig	flexible'			LinkerTypeLig	flexible'			LinkerTypeLig	flexible'			LinkerTypeLig	flexible'			LinkerTypeLig	flexible'
LinkerTypeRec	flexible'			LinkerTypeRec	flexible'			LinkerTypeRec	flexible'			LinkerTypeRec	flexible'			LinkerTypeRec	flexible'			LinkerTypeRec	flexible'			LinkerTypeRec	flexible'			LinkerTypeRec	flexible'			LinkerTypeRec	flexible'
linkerlpLig	30			linkerlpLig	30			linkerlpLig	30			linkerlpLig	175			linkerlpLig	30			linkerlpLig	30			linkerlpLig	30			linkerlpLig	30			linkerlpLig	30
linkerlpRec	4			linkerlpRec	4			linkerlpRec	4			linkerlpRec	4			linkerlpRec	4			linkerlpRec	4			linkerlpRec	4			linkerlpRec	4			linkerlpRec	4
