## Supplemental Data Table 2 for "Structure-informed theoretical modeling defines principles governing avidity in bivalent protein interactions"

### Sheet: DomainLinkers
PTPN11	Linker (angstrom)	experimental_method	resolution_combined	deposit_date	audit_author_name	title	pdbx_database_id_doi
Average	17.3413
2SHP	17.243	X-ray	2	1997-12-01	Hof, P., Pluskey, S., Dhe-Paganon, S., Eck, M.J., Shoelson, S.E.	Crystal structure of the tyrosine phosphatase SHP-2.	10.1016/S0092-8674(00)80938-1
4DGP	17.47	X-ray	2.3	2012-01-26	Yu, Z.H., Xu, J., Walls, C.D., Chen, L., Zhang, S., Wu, L., Wang, L.N., Liu, S.J., Zhang, Z.Y.	Structural and Mechanistic Insights into LEOPARD Syndrome-Associated SHP2 Mutations.	10.1074/jbc.M113.450023
4DGX	17.269	X-ray	2.3	2012-01-27	Yu, Z.H., Xu, J., Walls, C.D., Chen, L., Zhang, S., Wu, L., Wang, L.N., Liu, S.J., Zhang, Z.Y.	Structural and Mechanistic Insights into LEOPARD Syndrome-Associated SHP2 Mutations.	10.1074/jbc.M113.450023
4GWF	17.648	X-ray	2.1	2012-09-03	Qiu, W., Lin, A., Hutchinson, A., Romanov, V., Ruzanov, M., Thompson, C., Lam, K., Kisselman, G., Battaile, K., Chirgadze, N.Y.	Crystal structure of the tyrosine phosphatase SHP-2 with Y279C mutation	not found
4H1O	17.483	X-ray	2.2	2012-09-11	Qiu, W., Lin, A., Hutchinson, A., Romanov, V., Ruzanov, M., Thompson, C., Lam, K., Kisselman, G., Battaile, K., Chirgadze, N.Y.	Crystal structure of the tyrosine phosphatase SHP-2 with D61G mutation	not found
4H34	16.935	X-ray	2.7	2012-09-13	Qiu, W., Lin, A., Hutchinson, A., Romanov, V., Ruzanov, M., Thompson, C., Lam, K., Kisselman, G., Battaile, K., Chirgadze, N.Y.	Crystal structure of the tyrosine phosphatase SHP-2 with Q506P mutation	not found
PLCg1
Average	20.3903
4EY0	19.979	X-ray	2.8	2012-05-01	Cole, A.R., Mas-Droux, C.P., Bunney, T.D., Katan, M.	Structural and Functional Integration of the PLCgamma Interaction Domains Critical for Regulatory Mechanisms and Signaling Deregulation.	10.1016/j.str.2012.09.005
4FBN	20.554	X-ray	2.4	2012-05-23	Cole, A.R., Mas-Droux, C.P., Bunney, T.D., Katan, M.	Structural and Functional Integration of the PLCgamma Interaction Domains Critical for Regulatory Mechanisms and Signaling Deregulation.	10.1016/j.str.2012.09.005
7NXE	20.638	X-ray	2.1	2021-03-18	Ssebyatika, G., Krey, T.	Recruitment of phospholipase C gamma 1 to the non-structural membrane protein pK15 of Kaposi Sarcoma-associated herpesvirus promotes its Src-dependent phosphorylation.	10.1371/journal.ppat.1009635
ZAP70
Average	40.9498
1M61	44.563	X-ray	2.5	2002-07-11	Folmer, R.H.A., Geschwindner, S., Xue, Y.	Crystal structure and NMR studies of the apo SH2 domains of ZAP-70: two bikes rather than a tandem	10.1021/bi026465e
2OZO	44.275	X-ray	2.6	2007-02-26	Deindl, S., Kadlecek, T.A., Brdicka, T., Cao, X., Weiss, A., Kuriyan, J.	Structural Basis for the Inhibition of Tyrosine Kinase Activity of ZAP-70.	10.1016/j.cell.2007.03.039
4K2R	44.813	X-ray	3	2013-04-09	Yan, Q., Barros, T., Visperas, P.R., Deindl, S., Kadlecek, T.A., Weiss, A., Kuriyan, J.	Structural Basis for Activation of ZAP-70 by Phosphorylation of the SH2-Kinase Linker.	10.1128/MCB.01637-12
4XZ1	38.559	X-ray	2.8	2015-02-03	Barros, T., Kuriyan, J., Winger, J.A., Visperas, P.R.	Modification by covalent reaction or oxidation of cysteine residues in the tandem-SH2 domains of ZAP-70 and Syk can block phosphopeptide binding.	10.1042/BJ20140793
2OQ1	38.707	X-ray	1.9	2007-01-30	Hatada, M.H., Laird, E.R., Green, J., Morgenstern, J., Ram, M.K.	Molecular basis for the interaction of ZAP-70 with the T-cell receptor	10.1038/377032a0
4XZ0	34.782	X-ray	2	2015-02-03	Barros, T., Kuriyan, J., Visperas, P.R., Winger, J.A.	Modification by covalent reaction or oxidation of cysteine residues in the tandem-SH2 domains of ZAP-70 and Syk can block phosphopeptide binding.	10.1042/BJ20140793
RASA1
Average	29.111
8DGQ	29.111	X-ray	1.95	2022-06-24	Stiegler, A.L., Vish, K.J., Boggon, T.J.	Tandem engagement of phosphotyrosines by the dual SH2 domains of p120RasGAP.	10.1016/j.str.2022.10.009
PIK3R1
Average	40.207
8H36 (Chain G)	40.207	NMR	4.6	2022-10-08	Hu, Y., Mao, Q., Chen, Z., Sun, L.	Dynamic molecular architecture and substrate recruitment of cullin3-RING E3 ligase CRL3 KBTBD2.	10.1038/s41594-023-01182-6

### Sheet: DomainDiameters
Domain		C_SH2			N_SH2		experimental_method	resolution_combined	deposit_date	audit_author_name	title	pdbx_database_id_doi
PTPN11	Diameter (angstrom)	C_atm	N_atm		C_atm	N_atm
Average	35.7661
4dgp		41.7112	41.0423		34.7248	33.7216	X-ray	2.3	2012-01-26	Yu, Z.H., Xu, J., Walls, C.D., Chen, L., Zhang, S., Wu, L., Wang, L.N., Liu, S.J., Zhang, Z.Y.	Structural and Mechanistic Insights into LEOPARD Syndrome-Associated SHP2 Mutations.	10.1074/jbc.M113.450023
5df6		36.6028	36.3336		34.4377	34.4081	X-ray	1.78	2015-08-26	Dong, A., Li, W., Tempel, W., Liu, Y., Bountra, C., Arrowsmith, C.H., Edwards, A.M., Min, J., Structural Genomics Consortium (SGC)	Structural basis for the regulatory role of the PPxY motifs in the thioredoxin-interacting protein TXNIP.	10.1042/BJ20150830
5ehp		35.5483	35.6704		35.3566	34.045	X-ray	1.85	2015-10-28	Stams, T., Fodor, M.	Allosteric Inhibition of SHP2: Identification of a Potent, Selective, and Orally Efficacious Phosphatase Inhibitor.	10.1021/acs.jmedchem.6b00680
5ehr		37.9841	36.338		35.2296	33.8492	X-ray	1.7	2015-10-28	Stams, T., Fodor, M.	Allosteric inhibition of SHP2 phosphatase inhibits cancers driven by receptor tyrosine kinases.	10.1038/nature18621
5x7b		35.1064	33.6933		34.7356	34.3012	X-ray	2.45	2017-02-24	Senda, M., Senda, T.	Differential Mechanisms for SHP2 Binding and Activation Are Exploited by Geographically Distinct Helicobacter pylori CagA Oncoproteins.	10.1016/j.celrep.2017.08.080
5x94		34.5277	34.2411		34.7583	34.3075	X-ray	2.6	2017-03-05	Senda, M., Senda, T.	Differential Mechanisms for SHP2 Binding and Activation Are Exploited by Geographically Distinct Helicobacter pylori CagA Oncoproteins.	10.1016/j.celrep.2017.08.080
6bmr		35.8334	35.7074		35.3605	34.1122	X-ray	2.205	2017-11-15	Stams, T., Fodor, M.	Dual Allosteric Inhibition of SHP2 Phosphatase.	10.1021/acschembio.7b00980
6bmu		35.715	35.8285		35.3143	34.102	X-ray	2.12	2017-11-15	Stams, T., Fodor, M.	Dual Allosteric Inhibition of SHP2 Phosphatase.	10.1021/acschembio.7b00980
6bmv		35.7382	35.9171		35.3519	34.2035	X-ray	2.053	2017-11-15	Stams, T., Fodor, M.	Dual Allosteric Inhibition of SHP2 Phosphatase.	10.1021/acschembio.7b00980
6bmw		35.7274	35.9856		35.2917	33.9767	X-ray	2.1	2017-11-15	Stams, T., Fodor, M.	Dual Allosteric Inhibition of SHP2 Phosphatase.	10.1021/acschembio.7b00980
6bmx		35.8065	35.6358		35.3586	33.9865	X-ray	2.424	2017-11-15	Stams, T., Fodor, M.	Dual Allosteric Inhibition of SHP2 Phosphatase.	10.1021/acschembio.7b00980
6bmy		35.5327	35.6042		35.2984	34.0005	X-ray	2.09	2017-11-15	Stams, T., Fodor, M.	Dual Allosteric Inhibition of SHP2 Phosphatase.	10.1021/acschembio.7b00980
6md7		41.3815	40.4823		35.3179	34.006	X-ray	1.96	2018-09-04	Fodor, M., Stams, T.	6-Amino-3-methylpyrimidinones as Potent, Selective, and Orally Efficacious SHP2 Inhibitors.	10.1021/acs.jmedchem.8b01726
6md9		37.416	35.8586		35.4154	34.0673	X-ray	2.12	2018-09-04	Fodor, M., Stams, T.	Optimization of Fused Bicyclic Allosteric SHP2 Inhibitors.	10.1021/acs.jmedchem.8b01725
6mda		38.2886	36.1357		35.228	33.9618	X-ray	2.21	2018-09-04	Fodor, M., Stams, T.	Optimization of Fused Bicyclic Allosteric SHP2 Inhibitors.	10.1021/acs.jmedchem.8b01725
6mdb		38.239	36.1753		35.2871	34.0396	X-ray	2.34	2018-09-04	Fodor, M., Stams, T.	6-Amino-3-methylpyrimidinones as Potent, Selective, and Orally Efficacious SHP2 Inhibitors.	10.1021/acs.jmedchem.8b01726
6mdc		38.3633	36.6881		35.2483	33.9512	X-ray	2.14	2018-09-04	Fodor, M., Stams, T.	Optimization of Fused Bicyclic Allosteric SHP2 Inhibitors.	10.1021/acs.jmedchem.8b01725
6mdd		37.0452	35.9738		35.3698	34.1582	X-ray	2.05	2018-09-04	Fodor, M., Stams, T.	Optimization of Fused Bicyclic Allosteric SHP2 Inhibitors.	10.1021/acs.jmedchem.8b01725
6wu8		41.3027	40.4428		35.2388	33.8714	X-ray	2.4	2020-05-04	Leonard, P.G., Joseph, S., Rodenberger, A.	Allosteric SHP2 Inhibitor, IACS-13909, Overcomes EGFR-Dependent and EGFR-Independent Resistance Mechanisms toward Osimertinib.	10.1158/0008-5472.CAN-20-1634
7jvm		38.0843	36.0616		35.1473	33.8821	X-ray	2.166	2020-08-21	Fodor, M., Stams, T.	Identification of TNO155, an Allosteric SHP2 Inhibitor for the Treatment of Cancer.	10.1021/acs.jmedchem.0c01170
7JVN		38.6672	36.3085		35.2282	33.954	X-ray	1.917	2020-08-21	Fodor, M., Stams, T.	Identification of TNO155, an Allosteric SHP2 Inhibitor for the Treatment of Cancer.	10.1021/acs.jmedchem.0c01170
PLCG1
Average	36.11
7nxe		35.11	35.34		37.09	36.9	X-ray	2.1	2021-03-18	Ssebyatika, G., Krey, T.	Recruitment of phospholipase C gamma 1 to the non-structural membrane protein pK15 of Kaposi Sarcoma-associated herpesvirus promotes its Src-dependent phosphorylation.	10.1371/journal.ppat.1009635
RASA1
Average	35.5318
6pxb					35.37	35.37	X-ray	1.5	2020-03-26	Jaber Chehayeb, R., Wang, J., Stiegler, A.L., Boggon, T.J.	The GTPase-activating protein p120RasGAP has an evolutionarily conserved "FLVR-unique" SH2 domain.	10.1074/jbc.RA120.013976
6pxc					34.74	33.608	X-ray	1.5	2020-03-26	Jaber Chehayeb, R., Wang, J., Stiegler, A.L., Boggon, T.J.	The GTPase-activating protein p120RasGAP has an evolutionarily conserved "FLVR-unique" SH2 domain.	10.1074/jbc.RA120.013976
6way		36.808	35.792				X-ray	1.5	2020-03-26	Jaber Chehayeb, R., Wang, J., Stiegler, A.L., Boggon, T.J.	The GTPase-activating protein p120RasGAP has an evolutionarily conserved "FLVR-unique" SH2 domain.	10.1074/jbc.RA120.013976
6wax		36.627	35.616				X-ray	1.5	2020-03-26	Jaber Chehayeb, R., Wang, J., Stiegler, A.L., Boggon, T.J.	The GTPase-activating protein p120RasGAP has an evolutionarily conserved "FLVR-unique" SH2 domain.	10.1074/jbc.RA120.013976
